# A multigenic quantitative trait locus underlies natural variation in *Arabidopsis thaliana* root system architecture and transcriptional responses to microbiota-derived *Pseudomonas*

**DOI:** 10.1101/2025.09.03.673899

**Authors:** Charles Copeland, Elke Logemann, Milena Malisic, Anton Amrhein, Alessandro Valisi, Paul Schulze-Lefert

## Abstract

Plants interact with structured microbial communities called the microbiota, which can have a profound impact on plant growth and health. However, how plants perceive and respond to specific core microbiota members at a molecular level is still unclear. We identified natural variation in *Arabidopsis thaliana* root responses to bacterial strains of the genus *Pseudomonas*, a core genus of the plant microbiota. Some *A. thaliana* accessions such as Van-0 show strong root responses to *Pseudomonas* strains, including changes in root system architecture and transcriptional reprogramming. Through a forward genetic screen using *Pseudomonas* isolate R569, we found that the nuo NADH dehydrogenase complex, part of the bacterial electron transport chain, contributes to the bacterial activity on Van-0 roots. Using recombinant inbred lines, we further mapped a multigenic quantitative trait locus in the host that is associated with the root responses. In Van-0, the exocyst subunit *EXO70E2* positively contributes to the response, while Col-0 haplotypes of malectin-like and leucine-rich-repeat domain-containing receptor-like kinases play an inhibitory role. The identification of these components in the bacteria and the host establishes a genetic framework for how root developmental plasticity is integrated with the microbe-rich soil environment and is subject to intraspecific natural variation.
