## Supplementary Tables for "A multigenic quantitative trait locus underlies natural variation in *Arabidopsis thaliana* root system architecture and transcriptional responses to microbiota-derived *Pseudomonas*"

### Sheet: SupplementaryTable1
Genetic background	OAKL cluster haplotype	Gene	Edited	Wild-type
Van-0	Van-0	OAKL1	>8*	54
Van-0	Van-0	OAKL4	>14*	21
Col-0	Col-0	OAKL1	>7*	12
Col-0	Col-0	OAKL4	1	49
RIL611	Col-0	OAKL1	20	7
RIL611	Col-0	OAKL4	1	85

### Sheet: SupplementaryTable2
SynCom	Isolate	Phylum	Family or Genus
SC1	R1295	Actinobacteria	Streptomyces
	R101	Actinobacteria	Janibacter
	R935	Bacteroidetes	Flavobacterium
	R1212	Proteobacteria	Rhizobium
	R179	Proteobacteria	Rhodanobacter
	R267	Proteobacteria	Acidovorax
	R920	Firmicutes	Bacillus
SC2	R63	Actinobacteria	Streptomyces
	R61	Actinobacteria	Microbacterium
	R186	Bacteroidetes	Flavobacterium
	R695	Proteobacteria	Mesorhizobium
	R480	Proteobacteria	Xanthomonadaceae
	R16D2	Proteobacteria	Comamonadaceae
	R131	Firmicutes	Bacillus

### Sheet: SupplementaryTable3
Collection Prefix	Host	Soil	Reference
R	Arabidopsis thaliana	Germany	Bai et al., 2015
C	Chlamydomonas reinhardtii	Germany	Duran et al 2022
LjR	Lotus japonicus	Germany	Wippel et al 2021
MF	Arabidopsis thaliana	USA	Levy et al 2018
IT	Arabidopsis thaliana	Italy	Will be described in a separate publication, with sequences in the European Nucleotide Archive (ENA) under accession number PRJEB90850
WCS	Triticum sativum	Netherlands	Lamers et al 1988

### Sheet: SupplementaryTable4
Primer Name	Sequence
L979	TATGGTCTCAcgacGCCAGCGGTAACCAGAACC
L980	TATGGTCTCATAGCCAGGGCAGAATCATGACG
L981	TATGGTCTCAGCTACAACTCGCTTCGGCCCG
L982	TATGGTCTCAatggAAGGGTACCAGCGACAGC
L983	TGACTCAAGCTTcccctgcaggtcgacGCCAG
L984	catgCTGACAGGATCCgAAGGGTACCAGCGACA

### Sheet: SupplementaryTable5
Bacterial Isolate	Gene	Forward Primer	Reverse Primer
R569	tpiA	attccagtgttgtgcatagg	ttgcggtgtagcagtcag
R569	recA	atgaggttgtcggtagcg	tgtaggcataccaggcac
R569	nuoN	ccttacaaaggccgtgac	tgtagaacttgccgataaagc
R569	nuoL	GCCTGATCTTCATCACCTTC	ATTTCCAGGCTGTGCTTG
R569	nuoJ	tctacctgatcatttcgctg	catcaccacaaacacgaac
R569	nuoM	ctcagtggtcagctgtacg	tagaccgaaccgaacacc

### Sheet: SupplementaryTable6
Marker	Chromosome	Position (Mb)	Reference Band Size	Alternate Band Size	Restriction Enzyme	Forward Primer	Reverse Primer
CoVa25	5	23866667	157 + 142	299	EcoRI	TGGGAGTGTTACTTGATACTTACG	CTGTCTGCATTCGATGACGC
CoVa66	5	24032375	386 + 121	507	SacI	gtgaccaatattacttgtacagcc	gttgttgctacagttcaaacc
CoVa56	5	24192726	205 + 119	324	HindIII	acaaatgactcctatatcaaatgg	aacagaaaagttcttacctttgg
CoVa57	5	24390470	249 + 101	350	EcoRI	aggaaacaaaaggagaagagag	tggcttctttacagagttgatg
CoVa32	5	24658443	133 + 191	324	EcoRI	GCCATTTGTCCACAGCCTTG	TCATCACTATAAGCGAGGGTCA
CoVa36	5	24868352	183 +167	350	BamHI	AGCACAACTCCTTGAAGATGC	TGCTTGGGAGAGAGTTAACAG

### Sheet: SupplementaryTable7
Construct	Target Gene	TAIR code	Genetic Background	sgRNA
CC_CR1	OAKL4	AT5G59680	Van-0	ATTGAGAGTTCAACCAAATCAGGA
				ATTGCCTTGGAGATACGGCCCAT
	OAKL1	AT5G59650		ATTGCTTACCTGACGCCATACACG
				ATTGGCAACAGTAAATTTGCAAG
CC_CR2	OAKL4	AT5G59680	Col-0	ATTGCAAGATACAGATCAAACTTG
				ATTGTTTTGGAAGTACGGCCGAT
	OAKL1	AT5G59650		ATTGATGGCATAATTACTTTATGG
				ATTGAAATACCTCAGCCTCGTGTA
CC_CR4	EXO70E2	AT5G61010	both	ATTGTTTGATGTGAGGAAGTACGA
CC_CR9	EXO70E2	AT5G61010	both	ATTGAATCATAACGTGTGATACGG
				AAACCCGTATCACACGTTATGATT
				ATTGATGGCGGGACGAAAACCATG
				AAACCATGGTTTTCGTCCCGCCAT
				ATTGAGACTGAACAACCTTGACAG
				AAACCTGTCAAGGTTGTTCAGTCT
				ATTGTCTAGTTATCTTCTTGACTG
				AAACCAGTCAAGAAGATAACTAGA

### Sheet: SupplementaryTable8
Primer Name	Gene	TAIR code	Haplotype	Forward Primer	Reverse Primer
crg_680_1	OAKL4	AT5G59680	Col-0	ggtaggattcaagcaaatctg	ttactgaactccattcattcg
crg_650_1	OAKL1	AT5G59650	Col-0	gtttatcagtttggattgcg	aactgtgtagatttcaagagcg
crg_680_2	OAKL4	AT5G59680	Van-0	cagggttcatcagtttagattg	ttcacttatcgttttcttgtcc
crg_650_2	OAKL1	AT5G59650	Van-0	ttaagttcatttctcttgccag	gaaagaaaagatttagggaacc
crg_exo70e2_1	EXO70E2	AT5G61010	both	tataattctgatttggttgatcccata	gctgaatctttccatttcg
crg_exo70e2_2	EXO70E2	AT5G61010	both	gaaagaaactgtgttacaaaagc	agaatagatggagaatagcaagg
